# Microglial P2Y12 mediates chronic stress-induced synapse loss in the prefrontal cortex and associated behavioral consequences in male mice

**DOI:** 10.1101/2022.03.16.484487

**Authors:** J.L. Bollinger, D.T. Dadosky, J.K. Flurer, I.L. Rainer, S.C. Woodburn, E.S. Wohleb

**Affiliations:** Department of Pharmacology & Systems Physiology, University of Cincinnati College of Medicine, Cincinnati, OH

## Abstract

Recent studies demonstrate that chronic unpredictable stress (CUS) drives microglia-mediated neuronal remodeling, contributing to synapse loss in the prefrontal cortex (PFC) and cognitive-behavioral dysfunction. Nonetheless, it remains unclear what mechanisms guide microglia-neuron interactions in stress. Evidence indicates that neuronal activity-dependent purinergic signaling directs microglial processes and microglia-synapse interaction via P2Y12, a purinergic receptor exclusively expressed by microglia in the brain. Stress exposure alters excitatory neurotransmission in the PFC, thus we aimed to determine if P2Y12 signaling promotes functional changes in microglia in the context of chronic stress. Using an activating DREADD, our initial studies showed that PFC microglia adopt a CUS-associated phenotype after repeated pyramidal neuronal activation. To further investigate the role of purinergic signaling, we used genetic (*P2ry12-/-*) or pharmacological (clopidogrel, ticagrelor) approaches to block P2Y12 in the context of CUS. Various behavioral, physiological, and cytometric endpoints were analyzed. Both P2Y12-deletion and treatment with clopidogrel prevented increases in forced swim test immobility and attenuated deficits in temporal object recognition following CUS. Flow cytometry of PFC microglia revealed that both *P2ry12-/-* mice and those treated with clopidogrel have significantly different phenotypes (independent of CUS); with diminished P2Y12 expression and altered surface levels of CX3CR1, CSF1R, and CD11b. Immunohistology in Thy1-GFP(M) mice demonstrated that pharmacological blockade of P2Y12 prevented stress-induced increases in the proportion of microglia with GFP+ neuronal inclusions and limited dendritic spine loss in the PFC. Together, these findings indicate that microglial P2Y12 is a critical mediator of stress-induced neuronal remodeling in the PFC and subsequent behavioral deficits.
