## Supplemental Tables for "Microglial P2Y12 mediates chronic stress-induced synapse loss in the prefrontal cortex and associated behavioral consequences in male mice"

### Sheet: Table_S1
Table S1: Primer sequences.
Gene	F	R
Csf1r (NM_001037859.2)	GACCCTGAATCTCCCGGAAG	GGTACAACGGTAGGTCCCAG
Cx3cr1 (NM_009987.4)	AGCCACTGTTGCCTCAACCC	AATGCTGTCCTGCCTGCTCCTC
P2ry12 (NM_027571.4)	AACTCACCTTCACCGGCACCAC	AGGCAGCCTTGAGTGTTTCTGTAGG
Cd11b (NM_001082960.1)	GGCTCCGGTAGCATCAACAA	ATCTTGGGCTAGGGTTTCTCT
Cd68 (NM_001291058.1)	TCAGGGTGGAAGAAAGGCTTGGG	ACTCGGGCTCTGATGTAGGTCC
Il1b (NM_008361.4)	CAGGCTCCGAGATGAACAAC	GGTGGAGAGCTTTCAGCTCATAT
Tnfa (NM_001278601.1)	CGACGTGGAACTGGCAGAAG	GAGGGAGGCCATTTGGGAAC
Tgfbr1 (NM_001312868.1)	GCGGGGAGAAGAAGTTGCTG	CGTCCATGTCCCATTCTCTTTG
Gapdh (NM_001289726.1)	GAAGGTCGGTGTGAACGGATTTGGC	GATGGGCTTCCCGTTGATGACAAGC

### Sheet: Table_S2
Table S2: Number of animals analyzed per group.
Figure 1. Prolonged prefrontal activation disrupts working memory and shifts microglial phenotype.
Condition:	Veh	CNO
FST (immobility,s)	10	10
TOR (exploration, s)	10	10
TOR (disc. index)	10	10
FosB+ cells / mm2	9	10
IBA1+ cells / mm2	10	10
IBA1 area (μm2/cell)	10	10
CD68 volume (μm3)	10	10
Csf1r expression	8	8
Cx3cr1 expression	7	8
P2ry12 expression	8	7
Cd11b expression	8	8
Cd68 expression	8	8
Il1b expression	6	6
Figure 2. Constitutive ablation of P2Y12 attenuates stress effects on coping behavior and working memory, and induces significant alterations in frontal cortex microglia.
Condition:	Wild-type		P2ry12 -/-
	CON	CUS	CON	CUS
FST (immobility,s)	10	11	11	12
TOR (exploration, s)	10	11	11	11
TOR (disc. index)	10	11	11	11
Corticosterone	10	11	11	10
P2Y12 MFI	8	8	8	8
CSF1R MFI	8	8	8	8
CD11b MFI	8	8	8	8
CX3CR1 MFI	8	8	8	8
CD68 MFI	8	8	8	8
SSC	8	8	8	8
Figure 3. Loss of P2Y12 increases microglial phagocytosis in the medial prefrontal cortex and prevents microglia-mediated dendritic remodeling in chronic stress.
Condition:	Wild-type		P2ry12 -/-
	CON	CUS	CON	CUS
FosB+ cells / mm2	6	7	8	9
IBA1+ cells / mm2	6	7	8	9
IBA1 area (μm2/cell)	6	7	8	9
Spine density (#/μm)	7	7	8	9
GFP+ inclusions (%)	5	7	8	9
GFP+ inclusions, soma (#)	5	7	8	9
GFP+ inclusions, process (#)	5	7	8	9
Inclusion volume (μm3)	5	7	8	9
CD68 volume (μm3)	5	7	8	9
Figure 4. Pharmacological blockade of microglial P2Y12 attenuates stress effects on behavior and shifts microglial phenotype in the frontal cortex.
Condition:	Vehicle		Clopidogrel		Ticagrelor
	CON	CUS	CON	CUS	CON	CUS
FST (immobility,s)	20	19	10	9	10	10
TOR (exploration, s)	20	19	10	9	10	10
TOR (disc. index)	20	19	10	9	10	10
P2Y12 MFI	20	22	14	11	8	10
CSF1R MFI	15	16	10	7	8	10
CD11b MFI	22	22	14	11	10	10
CX3CR1 MFI	16	16	8	8	10	10
SSC	22	22	14	11	10	10
Figure 5. Inhibiting microglial P2Y12 blocks stress-induced phagocytosis of dendritic elements and subsequent dendritic spine loss in the mPFC.
Condition:	Vehicle		Clopidogrel
	CON	CUS	CON	CUS
FosB+ cells / mm2	7	7	8	8
IBA1+ cells / mm2	7	7	8	8
IBA1 area (μm2/cell)	7	7	8	8
P2Y12 intensity /cell	7	7	8	8
Spine density (#/μm)	6	7	6	6
GFP+ inclusions (%)	6	7	6	7
GFP+ inclusions (#)	6	7	6	7
Inclusion volume (μm3)	6	7	6	7
Figure S1. Repeated neuronal activation induces microglial clustering in the medial prefrontal cortex and disrupts working memory performance.
Condition:	Veh	CNO
Weight change (%)	20	19
Microglia NND (μm)	10	10
Figure S2. Prolonged prefrontal activation driven by AAV5-CaMKIIα-hM3d-mCherry expression shifts microglial phenotype.
Condition:	Veh	CNO
FST (immobility,s)	8	7
TOR (exploration, s)	8	8
TOR (disc. index)	8	8
FosB+ cells / mm2	6	8
IBA1+ cells / mm2	7	8
IBA1 area (μm2/cell)	7	8
Csf1r expression	4	4
Cx3cr1 expression	4	4
Tgfbr1 expression	4	4
Cd11b expression	4	4
Il1b expression	4	4
Tnfa expression	4	4
Figure S3. Chronic unpredictable stress reduces weight gain and induces adrenal hypertrophy in male mice regardless of genotype.
Condition:	Wild-type		P2ry12 -/-
	CON	CUS	CON	CUS
Weight change (%)	24	26	27	29
Adrenal weight	10	11	11	12
Spleen weight	10	11	11	12
Figure S4. Neither ablation of P2Y12 nor chronic unpredictable stress had an effect on behavioral performance in female mice, despite stress effects on physiology.
Condition:	Wild-type		P2ry12 -/-
	CON	CUS	CON	CUS
FST (immobility,s)	8	9	10	10
TOR (exploration, s)	8	9	10	10
TOR (disc. index)	8	9	10	10
Weight change (%)	8	9	10	10
Adrenal weight	8	9	10	10
Spleen weight	8	9	10	10
Figure S5. Loss of P2Y12 increases microglial clustering in the medial prefrontal cortex.
Condition:	Wild-type		P2ry12 -/-
	CON	CUS	CON	CUS
P2Y12 intensity	6	7	8	9
Microglia NND (μm)	6	7	8	9
Inclusion volume (μm3)	5	7	8	9
Max inclusion volume (μm3)	5	7	8	9
Figure S7. Microglia in P2Y12 deficient mice accumulate autofluorescent lysosomal inclusions.
Condition:	Wild-type		P2ry12 -/-
	CON	CUS	CON	CUS
Autofluorescent inclusions in soma (%)	3	4	5	3
Autofluorescent inclusions in processes (%)	3	4	5	3
Inclusion fluorescence intensity (mice lacking Thy1-GFP(M))	3	4	5	3
Inclusion fluorescence intensity (mice with Thy1-GFP(M))	5	7	8	9
Figure S8. Pharmacological blockade of microglial P2Y12 blocks stress-induced phagocytosis of dendritic elements and subsequent dendritic spine loss in the medial prefrontal cortex.
Condition:	Vehicle		Clopidogrel
	CON	CUS	CON	CUS
Microglia NND (μm)	7	7	8	8
Max inclusion volume (μm3)	6	7	6	7
No Associated Figure.
Condition:	Vehicle		Clopidogrel		Ticagrelor
	CON	CUS	CON	CUS	CON	CUS
Clopidogrel/Ticagrelor: Weight change (%)	37	37	29	27	10	10

### Sheet: Table_S3
Table S3: Omnibus statsistics.
Figure 1. Prolonged prefrontal activation disrupts working memory and shifts microglial phenotype.
Condition:	Veh vs. CNO
	T-statistic	p-value
FST (immobility,s)	t (18) = 1.199	0.246
TOR (exploration, s)	t (18) = 0.273	0.788
TOR (disc. index)	t (18) = 2.781	0.012
FosB+ cells / mm2	t (17) = 4.012	<0.001
IBA1+ cells / mm2	t (18) = 2.655	0.016
IBA1 area (μm2/cell)	t (18) = 3.272	0.004
CD68 volume (μm3)	t (18) = 2.372	0.029
Csf1r expression	t (14) = 2.382	0.032
Cx3cr1 expression	t (13) = 1.087	0.297
P2ry12 expression	t (13) = 1.509	0.155
Cd11b expression	t (14) = 2.162	0.048
Cd68 expression	t (14) = 0.116	0.909
Il1b expression	t (10) = 1.126	0.287
Figure 2. Constitutive ablation of P2Y12 attenuates stress effects on coping behavior and working memory, and induces significant alterations in frontal cortex microglia.
Condition:	Genotype		Stress		Interaction
	F-statistic	p-value	F-statistic	p-value	F-statistic	p-value
FST (immobility,s)	F (1, 40) = 0.002	0.963	F (1, 40) = 7.784	0.008	F (1, 40) = 0.976	0.329
TOR (exploration, s)	F (1, 40) = 1.546	0.221	F (1, 40) = 0.120	0.731	F (1, 40) = 1.776	0.191
TOR (disc. index)	F (1, 40) = 3.649	0.063	F (1, 40) = 23.83	<0.0001	F (1, 40) = 3.170	0.083
Corticosterone	F (1, 38) = 3.867	0.057	F (1, 38) = 57.34	<0.0001	F (1, 38) = 3.978	0.053
P2Y12 MFI	F (1, 28) = 295.0	<0.0001	F (1, 28) = 0.105	0.749	F (1, 28) = 0.014	0.906
CSF1R MFI	F (1, 28) = 309.0	<0.0001	F (1, 28) = 16.05	<0.001	F (1, 28) = 7.719	0.001
CD11b MFI	F (1, 28) = 137.6	<0.0001	F (1, 28) = 0.306	0.585	F (1, 28) = 0.194	0.663
CX3CR1 MFI	F (1, 28) = 244.4	<0.0001	F (1, 28) = 0.558	0.461	F (1, 28) = 1.081	0.308
CD68 MFI	F (1, 28) = 102.2	<0.0001	F (1, 28) = 0.883	0.355	F (1, 28) = 0.281	0.601
SSC	F (1, 28) = 302.2	<0.0001	F (1, 28) = 3.992	0.056	F (1, 28) = 7.905	0.009
Figure 3. Loss of P2Y12 increases microglial phagocytosis in the medial prefrontal cortex and prevents microglia-mediated dendritic remodeling in chronic stress.
Condition:	Genotype		Stress		Interaction
	F-statistic	p-value	F-statistic	p-value	F-statistic	p-value
FosB+ cells / mm2	F (1, 26) = 1.749	0.198	F (1, 26) = 46.54	<0.0001	F (1, 26) = 0.013	0.912
IBA1+ cells / mm2	F (1, 26) = 83.95	<0.0001	F (1, 26) = 0.008	0.929	F (1, 26) = 2.682	0.114
IBA1 area (μm2/cell)	F (1, 26) = 0.854	0.364	F (1, 26) = 3.983	0.057	F (1, 26) = 11.27	0.002
Spine density (#/μm)	F (1, 27) = 20.20	<0.001	F (1, 27) = 3.758	0.063	F (1, 27) = 7.000	0.013
GFP+ inclusions (%)	F (1, 25) = 108.4	<0.0001	F (1, 25) = 54.76	<0.0001	F (1, 25) = 58.59	<0.0001
:in cell soma (%)	F (1, 25) = 84.92	<0.0001	F (1, 25) = 37.71	<0.0001	F (1, 25) = 34.36	<0.0001
:in cell processes (%)	F (1, 25) = 5.383	0.029	F (1, 25) = 53.45	<0.0001	F (1, 25) = 18.30	<0.001
Inclusion volume (μm3)	F (1, 25) = 21.21	<0.001	F (1, 25) = 3.128	0.089	F (1, 25) = 1.792	0.193
CD68 volume (μm3)	F (1, 25) = 8.274	0.008	F (1, 25) = 9.250	0.006	F (1, 25) = 13.96	0.001
Figure 4. Pharmacological blockade of microglial P2Y12 attenuates stress effects on behavior and shifts microglial phenotype in the frontal cortex.
Condition:	Drug		Stress		Interaction
	F-statistic	p-value	F-statistic	p-value	F-statistic	p-value
FST (immobility,s)	F (2, 72) = 7.721	0.001	F (1, 72) = 10.05	0.002	F (2, 72) = 3.204	0.0465
TOR (exploration, s)	F (2, 72) = 4.212	0.019	F (1, 72) = 0.327	0.569	F (2, 72) = 0.295	0.7456
TOR (disc. index)	F (2, 72) = 0.459	0.634	F (1, 72) = 23.92	<0.0001	F (2, 72) = 2.182	0.1202
P2Y12 MFI	F (2, 79) = 98.59	<0.0001	F (1, 79) = 0.003	0.951	F (2, 79) = 1.002	0.3718
CSF1R MFI	F (2, 60) = 5.964	0.004	F (1, 60) = 10.66	0.002	F (2, 60) = 0.972	0.3842
CD11b MFI	F (2, 83) = 3.390	0.038	F (1, 83) = 0.072	0.789	F (2, 83) = 2.426	0.0946
CX3CR1 MFI	F (2, 62) = 30.39	<0.0001	F (1, 62) = 0.648	0.424	F (2, 62) = 0.550	0.5796
SSC	F (2, 83) = 2.396	0.097	F (1, 83) = 0.205	0.652	F (2, 83) = 0.344	0.7101
Figure 5. Inhibiting microglial P2Y12 blocks stress-induced phagocytosis of dendritic elements and subsequent dendritic spine loss in the mPFC.
Condition:	Drug		Stress		Interaction
	F-statistic	p-value	F-statistic	p-value	F-statistic	p-value
FosB+ cells / mm2	F (1, 26) = 2.273	0.144	F (1, 26) = 24.18	<0.0001	F (1, 26) = 0.669	0.421
IBA1+ cells / mm2	F (1, 26) = 0.073	0.789	F (1, 26) = 0.126	0.725	F (1, 26) = 0.041	0.840
IBA1 area (μm2/cell)	F (1, 26) = 1.785	0.193	F (1, 26) = 0.093	0.762	F (1, 26) = 13.59	0.001
P2Y12 intensity /cell	F (1, 26) = 22.59	<0.0001	F (1, 26) = 0.689	0.414	F (1, 26) = 0.064	0.803
Spine density (#/μm)	F (1, 21) = 1.272	0.272	F (1, 21) = 4.014	0.058	F (1, 21) = 12.98	0.002
GFP+ inclusions (%)	F (1, 22) = 5.853	0.024	F (1, 22) = 5.234	0.032	F (1, 22) = 6.760	0.016
GFP+ inclusions (#)	F (1, 22) = 12.30	0.002	F (1, 22) = 8.018	0.009	F (1, 22) = 5.606	0.027
Inclusion volume (μm3)	F (1, 22) = 1.321	0.263	F (1, 22) = 3.281	0.084	F (1, 22) = 15.94	0.001
Figure S1. Repeated neuronal activation induces microglial clustering in the medial prefrontal cortex and disrupts working memory performance.
Condition:	Veh vs. CNO
	T-statistic	p-value
Weight change (%)	t (37) = 0.998	0.325
Microglia NND (μm)	t (18) = 2.663	0.016
Figure S2. Prolonged prefrontal activation driven by AAV5-CaMKIIα-hM3d-mCherry expression shifts microglial phenotype.
Condition:	Veh vs. CNO
	T-statistic	p-value
FST (immobility,s)	t (13) = 1.342	0.203
TOR (exploration, s)	t (14) = 0.167	0.870
TOR (disc. index)	t (14) = 0.667	0.516
FosB+ cells / mm2	t (12) = 4.356	<0.001
IBA1+ cells / mm2	t (13) = 0.678	0.510
IBA1 area (μm2/cell)	t (13) = 4.811	<0.001
Csf1r expression	t (6) = 2.946	0.026
Cx3cr1 expression	t (6) = 0.081	0.938
Tgfbr1 expression	t (6) = 1.690	0.142
Cd11b expression	t (6) = 0.622	0.557
Il1b expression	t (6) = 2.527	0.045
Tnfa expression	t (6) = 2.642	0.039
Figure S3. Chronic unpredictable stress reduces weight gain and induces adrenal hypertrophy in male mice regardless of genotype.
Condition:	Genotype		Stress		Interaction
	F-value	p-value	F-value	p-value	F-value	p-value
Weight change (%)	F (1, 102) = 24.08	<0.0001	F (1, 102) = 66.49	<0.0001	F (1, 102) = 4.803	0.031
Adrenal weight	F (1, 40) = 2.443	0.130	F (1, 40) = 37.57	<0.0001	F (1, 40) = 0.446	0.508
Spleen weight	F (1, 40) = 2.316	0.136	F (1, 40) = 1.513	0.226	F (1, 40) = 0.227	0.636
Figure S4. Neither ablation of P2Y12 nor chronic unpredictable stress had an effect on behavioral performance in female mice, despite stress effects on physiology.
Condition:	Genotype		Stress		Interaction
	F-value	p-value	F-value	p-value	F-value	p-value
FST (immobility,s)	F (1, 33) = 2.822	0.102	F (1, 33) = 2.508	0.123	F (1, 33) = 1.846	0.183
TOR (exploration, s)	F (1, 33) = 1.881	0.180	F (1, 33) = 0.053	0.820	F (1, 33) = 1.594	0.216
TOR (disc. index)	F (1, 33) = 0.001	0.982	F (1, 33) = 0.014	0.905	F (1, 33) = 0.062	0.805
Weight change (%)	F (1, 33) = 1.945	0.172	F (1, 33) = 22.10	<0.0001	F (1, 33) = 0.028	0.869
Adrenal weight	F (1, 33) = 0.340	0.564	F (1, 33) = 10.26	0.003	F (1, 33) = 1.577	0.218
Spleen weight	F (1, 33) = 2.382	0.132	F (1, 33) = 7.918	0.008	F (1, 33) = 0.217	0.645
Figure S5. Loss of P2Y12 increases microglial clustering in the medial prefrontal cortex.
Condition:	Genotype		Stress		Interaction
	F-statistic	p-value	F-statistic	p-value	F-statistic	p-value
P2Y12 intensity	F (1, 26) = 381.9	<0.0001	F (1, 26) = 0.517	0.478	F (1, 26) = 0.517	0.478
Microglia NND (μm)	F (1, 26) = 85.55	<0.0001	F (1, 26) = 0.119	0.733	F (1, 26) = 1.866	0.184
GFP+ inclusions (#)	F (1, 25) = 13.63	0.001	F (1, 25) = 25.25	<0.0001	F (1, 25) = 4.275	0.049
Max inclusion volume (μm3)	F (1, 25) = 29.85	<0.0001	F (1, 25) = 2.059	0.164	F (1, 25) = 0.289	0.596
Figure S7. Microglia in P2Y12 deficient mice accumulate autofluorescent lysosomal inclusions.
Condition:	Genotype		Stress		Interaction
	F-statistic	p-value	F-statistic	p-value	F-statistic	p-value
Autofluorescent inclusions in soma (%)	F (1, 11) = 170.2	<0.0001	F (1, 11) = 0.167	0.691	F (1, 11) = 0.1476	0.708
Autofluorescent inclusions in processes (%)	F (1, 11) = 3.244	0.099	F (1, 11) = 0.360	0.561	F (1, 11) = 1.962	0.189
Inclusion fluorescence intensity (wild-type mice)	F (1, 15) = 52.93	<0.0001	F (1, 15) = 25.78	<0.001	F (1, 15) = 20.49	<0.001
Inclusion fluorescence intensity (P2ry12-/- mice)	F (1, 21) = 41.12	<0.0001	F (1, 21) = 1.795	0.195	F (1, 21) = 1.61	0.218
Figure S8. Pharmacological blockade of microglial P2Y12 blocks stress-induced phagocytosis of dendritic elements and subsequent dendritic spine loss in the medial prefrontal cortex.
Condition:	Drug		Stress		Interaction
	F-statistic	p-value	F-statistic	p-value	F-statistic	p-value
Microglia NND (μm)	F (1, 26) = 0.033	0.858	F (1, 26) = 0.189	0.668	F (1, 26) = 0.259	0.615
Max inclusion volume (μm3)	F (1, 22) = 7.270	0.013	F (1, 22) = 9.210	0.006	F (1, 22) = 10.44	0.004
No Associated Figure.
Condition:	Drug		Stress		Interaction
	F-statistic	p-value	F-statistic	p-value	F-statistic	p-value
Clopidogrel/Ticagrelor: Weight change (%)	F (2, 144) = 4.281	0.016	F (1, 144) = 23.47	<0.0001	F (2, 144) = 3.352	0.038
